# Histone H3K27 methylation perturbs transcriptional robustness and underpins dispensability of highly conserved genes in fungi

**DOI:** 10.1101/2021.05.21.445187

**Authors:** Sabina Moser Tralamazza, Leen Nanchira Abraham, Benedito Corrêa, Daniel Croll

## Abstract

Epigenetic modifications are key regulators of gene expression and underpin genome integrity. Yet, how epigenetic changes affect the evolution and transcriptional robustness of genes remains largely unknown. Here, we show how the repressive histone mark H3K27me3 influences the trajectory of highly conserved genes in fungi. We first performed transcriptomic profiling on closely related species of the plant pathogen *Fusarium graminearum* species complex. We determined transcriptional responsiveness of genes across environmental conditions to determine expression robustness. To infer evolutionary conservation of coding sequences, we used a comparative genomics framework of 23 species across the *Fusarium* genus. We integrated histone methylation data from three *Fusarium* species across the phylogenetic breadth of the genus. Gene expression variation is negatively correlated with gene conservation confirming that highly conserved genes show higher expression robustness. Furthermore, we show that highly conserved genes marked by H3K27me3 deviate from the typical housekeeping gene archetype. Compared to the genomic background, H3K27me3 marked genes encode smaller proteins, exhibit lower GC content, weaker codon usage bias, higher levels of hydrophobicity and are enriched for functions related to regulation and membrane transport. The evolutionary age of conserved genes with H3K27me3 histone marks falls typically within the origins of the *Fusarium* genus. We show that highly conserved genes marked by H3K27me3 are more likely to be dispensable for survival. Lastly, we show that conserved genes exposed to repressive H3K27me3 marks across distantly related fungi predict transcriptional perturbation at the microevolutionary scale in *Fusarium* fungi. In conclusion, we establish how repressive histone marks determine the evolutionary fate of highly conserved genes across evolutionary timescales.
