## Supplementary Tables for "Histone H3K27 methylation perturbs transcriptional robustness and underpins dispensability of highly conserved genes in fungi"

### Sheet: Table S1
Supplementary Table S1: References and accession numbers for genome assemblies, RNAseq, ChIPseq and phenomic screens.
Genome assemblies
Species	Data	Acession	Source
F. austroamericanum (Faus151)	WGS	SAMN11613498	NCBI
F. austroamericanum (Faus154)	WGS	SAMN11613500	NCBI
F. cortaderiae (Fcor153)	WGS	SAMN11613499	NCBI
F. meridionale (Fmer152)	WGS	SAMN11613497	NCBI
F. asiaticum (FasiR) NRRL6101	WGS	GCA_001717845.1	NCBI
F.asiaticum (FasiR2)	WGS	GCA_001717835.1	NCBI
F. boothi	WGS	SRR5948926	NCBI
F. louisianense	WGS	SRR5948925	NCBI
F. gerlachii	WGS	SRR5948930	NCBI
F. graminearum	WGS	GCA_900044135.1	Ensembl
F. acuminantum	WGS	CBMG01000000	NCBI
F. avenaceum	WGS	GCA_000769215.1	NCBI
F. bulbicola	WGS	NRRL25176	*
F. culmorum	WGS	1.31846e+06	Ensembl
F. incarnatum-equiseti	WGS	GCA_002894235.1	NCBI
F. fujikuroi	WGS	GCA_000315255.1	Ensembl
F. langsethiae	WGS	GCA_001292635.1	NCBI
F.mangiferae	WGS	GCA_900044065.1	Ensembl
F. meridionale	WGS	GCA_001717855.1	NCBI
F. oxysporum f sp lycopersi	WGS	GCA_000222805.1	Ensembl
F.poae	WGS	GCA_001675295.1	Ensembl
F. proliferatum	WGS	GCA_900029915.1	NCBI
F. pseudograminearum	WGS	GCA_000303195.1	Ensembl
F. sambucinum	WGS	GCA_001567575.1	NCBI
F. solani	WGS	GCA_000151355.1	Ensembl
F. verticillioides	WGS	GCA_000149555.1	Ensembl
T. reesei	WGS	GCA_000167675.2	Ensembl
Zymoseptoria tritici	WGS	GCA_000219625.1	NCBI
Neurospora crassa	WGS	GCF_000182925.2	NCBI
Magnaporthe oryzae	WGS	GCF_000002495.2	NCBI
Saccharamyces cerevisae	WGS	GCF_000146045.2	NCBI
*personaly provided
RNA-Seq
Fusarium graminearum (PH1)	RNA-Seq	PRJNA542165**	NCBI
F. austroamericanum (Faus154)	RNA-Seq	PRJNA542165**	NCBI
F. meridionale (Fmer152)	RNA-Seq	PRJNA542165**	NCBI
F. cortaderiae (30FRS)	RNA-Seq	PRJNA542165**	NCBI
F. asiaticum (NRLL6101)	RNA-Seq	PRJNA542165**	NCBI
Fusarim graminearum (PH1)	RNA-Seq	GSE50689	NCBI
Fusarium oxysporum f. sp. lycopersici 4287 (FGSC9935)	RNA-Seq	GSE121283	NCBI
Fusarium fujikuroi	Microarray	GSE80479	NCBI
** this study
ChIP-Seq
Fusarim graminearum (PH1)	ChIP-Seq	GSE50689	NCBI
Fusarium oxysporum f. sp. lycopersici 4287 (FGSC9935)	ChIP-Seq	GSE121283	NCBI
Fusarium fujikuroi	ChIP-Seq	GSE80479	NCBI
Zymoseptoria tritici	ChIP-Seq	PRJNA286790	NCBI
Neurospora crassa	ChIP-Seq	PRJNA283990	NCBI
Magnaporthe oryzae	ChIP-Seq	PRJNA646251	NCBI
Phenome
Fusarium graminearum (PH1)	transcription factor functional analysis	http://ftfd.snu.ac.kr/FgTFPD	Son et al. 2011
Fusarium oxysporum f. sp. lycopersici 4287 (FGSC9935)			Michielse et al. 2009

### Sheet: Table S2
Supplementary Table S2: Table showing gene expression co-occurrence between the species of the FGSC during host infection and in vitro.
condition	Fasi	Faus	Fcor	Fgram	Fmer	co-expression
natural host	x	x	x	x	x	10107
natural host		x	x	x	x	327
natural host	x		x	x	x	128
natural host				x		108
natural host	x	x	x	x		69
Total	10467	10659	10871	11067	10745
in vitro	x	x	x	x	x	9441
in vitro		x	x	x	x	366
in vitro	x	x		x	x	258
in vitro		x		x	x	196
in vitro				x		145
Total	10093	10555	10231	10971	10589
